# ACTIVATION LOOP PHOSPHORYLATION OF A NON-RD RECEPTOR KINASE INITIATES PLANT INNATE IMMUNE SIGNALING

**DOI:** 10.1101/2021.05.01.442257

**Authors:** Kyle W. Bender, Daniel Couto, Yasuhiro Kadota, Alberto P. Macho, Jan Sklenar, Marta Bjornson, Annalise Petriello, Maria Font Farre, Benjamin Schwessinger, Vardis Ntoukakis, Lena Stransfeld, Alexandra M.E. Jones, Frank L.H. Menke, Cyril Zipfel

**Author notes:** To whom correspondence should be directed. Creoptix AG, 8820 Wädenswil, Switzerland. RIKEN Center for Sustainable Resource Science (CSRS), Plant Immunity Research Group, Yokohama, 230-0045, Japan. Shanghai Center for Plant Stress Biology, CAS Center for Excellence in Molecular Plant Sciences, Chinese Academy of Sciences, 201602, Shanghai, China. iQ Biosciences, Berkeley, 94710, California, United States (Annalise Petriello). Department of Plant Sciences, South Parks Road, University of Oxford, Oxford, OX1 3RB, United Kingdom (Maria Font Farre). Research School of Biology, The Australian National University, Acton ACT 2601, Australia. School of Life Sciences, Gibbet Hill Road, University of Warwick, Coventry, CV4 7AL, United Kingdom (Vardis Ntoukakis, Alexandra M.E. Jones).

## Abstract

Receptor kinases (RKs) play fundamental roles in extracellular sensing to regulate development and stress responses across kingdoms. In plants, leucine-rich repeat receptor kinases (LRR-RKs) function primarily as peptide receptors that regulate myriad aspects of plant development and response to external stimuli. Extensive phosphorylation of LRR-RK cytoplasmic domains is among the earliest detectable responses following ligand perception, and reciprocal transphosphorylation between a receptor and its co-receptor is thought to activate the receptor complex. Originally proposed based on characterization of the brassinosteroid receptor, the prevalence of complex activation via reciprocal transphosphorylation across the plant RK family has not been tested. Using the LRR-RK ELONGATION FACTOR TU RECEPTOR (EFR) as a model RK, we set out to understand the steps critical for activating RK complexes. While the EFR cytoplasmic domain is an active protein kinase *in vitro* and is phosphorylated in a ligand-dependent manner *in vivo*, catalytically deficient EFR variants are functional in anti-bacterial immunity. These results reveal a non-catalytic role for the EFR cytoplasmic domain in triggering immune signaling and indicate that reciprocal transphoshorylation is not a ubiquitous requirement for LRR-RK complex activation. Rather, our analysis of EFR along with a detailed survey of the literature suggests a distinction between LRR-RK complexes with RD- versus non-RD protein kinase domains. Based on newly identified phosphorylation sites that regulate the activation state of the EFR complex *in vivo*, we propose that LRR-RK complexes containing a non-RD protein kinase may be regulated by phosphorylation-dependent conformational changes of the ligand-binding receptor which could initiate signaling in a feed-forward fashion either allosterically or through driving the dissociation of negative regulators of the complex.
