## Supplemental Table S2 for "ACTIVATION LOOP PHOSPHORYLATION OF A NON-RD RECEPTOR KINASE INITIATES PLANT INNATE IMMUNE SIGNALING"

### Sheet: Sheet1
Supplementary Table S2. Oligonucleotide primers used in this study
Primer name	Sequence (5' - 3')	Purpose
LBb1.3	ATTTTGCCGATTTCGGAAC	efr-1 T-DNA genotyping
SALK_044334-LP	TGGAAATAACTCGTCCAGTGG	efr-1 T-DNA genotyping
EFRintronR3	GAAACAACACACAATGAGGTTGG	efr-1 T-DNA genotyping
EFR-CD_BamHI-F	ATCGGGATCCAACAATGCCAGTGATGGTAACCC	MBP fusion cloning
EFR-CD_SalI-R	ATCGGTCGACCTACATAGTATGCATGTCCG	MBP fusion cloning
MBPseq_f	TCGTCAGACTGTCGATGAAGCCCTG	pMAL-c4E sequcning primer
M13_forward	GTAAAACGACGGCCAGT	pMAL-c4E sequcning primer
EFRpro-F	CCAAGCTGAGCTGAATTCATCTAGACGATTAAGTAATTGAGC	Complementation construct cloning; InFusion
EFRpro-R	GTGAAAAGGACAGCTTCATGTCGATTATAAAAAGATAAAAG	Complementation construct cloning; InFusion
EFRcds-F	CTTTTATCTTTTTATAATCGACATGAAGCTGTCCTTTTCAC	Complementation construct cloning; InFusion
EFRcds-R	CCTTGCTCACCATGGATCCCATAGTATGCATGTCCG	Complementation construct cloning; InFusion
epiGreen-F	TGACGCACAATCCCACTATC	Complementation constuct sequencing
EFRpro-Seq1	ATCTAGACGATTAAGTAATTGAGC	Complementation constuct sequencing
EFRpro-Seq2	CGCATTTAATTGCCCCACG	Complementation constuct sequencing
EFRpro-Seq3	GTCGATTATAAAAAGATAAAAGAAAGGTTC	Complementation constuct sequencing
EFR-Seq1	CTTGCCATTCTGGATCTTAGC	Complementation constuct sequencing
EFR-Seq2	ACCATTCCTCATGACATCG	Complementation constuct sequencing
EFR-Seq3	AGTTTGAGGGAAGGGTGC	Complementation constuct sequencing
EFR-Seq4	AAGGGTAAACGATCACTCG	Complementation constuct sequencing
eGFP-SeqR	CAGATGAACTTCAGGGTCAGC	Complementation constuct sequencing
EFR_D849N_s	CATGACCCTGTAGCTCACTGTAATATTAAGCCAAGCAACATTC	Site-directed mutagenesis
EFR_D849N_as	GAATGTTGCTTGGCTTAATATTACAGTGAGCTACAGGGTCATG	Site-directed mutagenesis
EFR_K851E_s	GTAGCTCACTGTGATATTGAGCCAAGCAACATTCTTCTAG	Site-directed mutagenesis
EFR_K851E_as	CTAGAAGAATGTTGCTTGGCTCAATATCACAGTGAGCTAC	Site-directed mutagenesis
EFR_S753A_s	CCTAAAGCATGGAGCGACGAAAGCCTTTATGGCGGAATGTGAAACC	Site-directed mutagenesis
EFR_S753A_as	GGTTTCACATTCCGCCATAAAGGCTTTCGTCGCTCCATGCTTTAGG	Site-directed mutagenesis
EFR_S753D_s	CCTAAAGCATGGAGCGACGAAAGCCTTTATGGCGGAATGTGAAACC	Site-directed mutagenesis
EFR_S753D_as	GGTTTCACATTCCGCCATAAAGGCTTTCGTCGCTCCATGCTTTAGG	Site-directed mutagenesis
EFR_S887A_s	CGAGAATCCTTTCTAAACCAGTTTGCTTCTGCTGGTGTCAGAGGCACC	Site-directed mutagenesis
EFR_S887A_as	GGTGCCTCTGACACCAGCAGAAGCAAACTGGTTTAGAAAGGATTCTCG	Site-directed mutagenesis
EFR_S888A_s	CGAGAATCCTTTCTAAACCAGTTTAGTACTGCTGGTGTCAGAGGCACC	Site-directed mutagenesis
EFR_S888A_as	GGTGCCTCTGACACCAGCAGTACTAAACTGGTTTAGAAAGGATTCTCG	Site-directed mutagenesis
EFR_S887A/S888A_s	CGAGAATCCTTTCTAAACCAGTTTGCTACTGCTGGTGTCAGAGGCACC	Site-directed mutagenesis
EFR_S887A/S888A_as	GGTGCCTCTGACACCAGCAGTAGCAAACTGGTTTAGAAAGGATTCTCG	Site-directed mutagenesis
EFR_S887D/S888D_s	CGAGAATCCTTTCTAAACCAGTTTGATGATGCTGGTGTCAGAGGCACC	Site-directed mutagenesis
EFR_S887D/S888D_as	GGTGCCTCTGACACCAGCATCATCAAACTGGTTTAGAAAGGATTCTCG	Site-directed mutagenesis
EFR_TST-AAA_s1	GTCTATATTATCGGGTTGCGCGAGCAGTGGAGGCAGCAACGCCATTG	Site-directed mutagenesis
EFR_TST-AAA_as1	CAATGGCGTTGCTGCCTCCACTGCTCGCGCAACCCGATAATATAGAC	Site-directed mutagenesis
EFR_TST-AAA_s2	GTCTATATTATCGGGTTGCGCGGCCAGTGGAGGCAGCAACGCCATTG	Site-directed mutagenesis
EFR_TST-AAA_as2	CAATGGCGTTGCTGCCTCCACTGGCCGCGCAACCCGATAATATAGAC	Site-directed mutagenesis
EFR_TST-AAA_s3	GTCTATATTATCGGGTTGCGCGGCCGCTGGAGGCAGCAACGCCATTG	Site-directed mutagenesis
EFR_TST-AAA_as3	CAATGGCGTTGCTGCCTCCAGCGGCCGCGCAACCCGATAATATAGAC	Site-directed mutagenesis
EFR_TST-DDD_s1	GTCTATATTATCGGGTTGCGACAGCAGTGGAGGCAGCAACGCCATTG	Site-directed mutagenesis
EFR_TST-DDD_as1	CAATGGCGTTGCTGCCTCCACTGCTGTCGCAACCCGATAATATAGAC	Site-directed mutagenesis
EFR_TST-DDD_s2	GTCTATATTATCGGGTTGCGACGACAGTGGAGGCAGCAACGCCATTG	Site-directed mutagenesis
EFR_TST-DDD_as2	CAATGGCGTTGCTGCCTCCACTGTCGTCGCAACCCGATAATATAGAC	Site-directed mutagenesis
EFR_TST-DDD_s3	GTCTATATTATCGGGTTGCGACGACGATGGAGGCAGCAACGCCATTG	Site-directed mutagenesis
EFR_TST-DDD_as3	CAATGGCGTTGCTGCCTCCATCGTCGTCGCAACCCGATAATATAGAC	Site-directed mutagenesis
