## Supplemental Table S4 for "ACTIVATION LOOP PHOSPHORYLATION OF A NON-RD RECEPTOR KINASE INITIATES PLANT INNATE IMMUNE SIGNALING"

### Sheet: Sheet1
Supplementary Table S4. Reported requirements for catalytic activity of plant receptor kinases.
Protein name	Species	Sequence identifiera	Ectodomain	ePK type	Background	Mutation	Expressionb	Details	PubmedID
EFR	A. thaliana	AT5G20480	LRR	non-RD	-	D849N	n.d.	Kinase activity required for elf18-induced oxidative burst in N. benthamiana (transient expression under 35S promoter)	21593986
FLS2	A. thaliana	AT5G46330	LRR	non-RD	Col-0	G1064R	n.d.	fls2-17; mutant also has reduces flg22 binding, suggesting reduced accumulation of FLS2(G1064R)	11340188
FLS2	A. thaliana	AT5G46330	LRR	non-RD	fls2-24	K898M	protein	Kinase activity required for activation of MAPK cascades in protoplasts	11875555
FLS2	A. thaliana	AT5G46330	LRR	non-RD	fls2 bak1-4	D868A/K898A	n.d.	Kinase activity required for function of a chimeric receptor in protoplasts	24130196
FLS2	A. thaliana	AT5G46330	LRR	non-RD	fls2-101	D997A	n.d.	Kinase activity required for flg22-induced seedling growth inhibition	22388452
Xa21	O. sativa	Os11g0569733	LRR	non-RD	TP309	K736E	protein*	Kinase-dead mutant confers partial resistance to Xoo PXO99A	20616165
ANJ	A. thaliana	AT5G59700	Malectin	RD	herk1 anj	D609N/K611R	-	Kinase-dead mutant complements pollen tube overgrowth phenotype	31867824
BAK1	A. thaliana	AT4G33430	LRR	RD	bak1-4	K317E/G537R	protein	Kinase activity required for flg22-induced oxidative burst	20103591
BAK1	A. thaliana	AT4G33430	LRR	RD	bak1-4	D416N	protein	Kinase-dead mutant dominant negative for elf18-induced oxidative burst	21593986
BAK1	A. thaliana	AT4G33430	LRR	RD	bak1	K317E	-	Kinase activity required for ABA-induced stomatal closure	26724418
BAK1	A. thaliana	AT4G33430	LRR	RD	Col-0	D434N	protein	No dominant negative effect on BR signaling; long BAK1 splice variant and native promoter	21464298
BAK1	A. thaliana	AT4G33430	LRR	RD	bak1	K317M	protein	Loss of flg22-dependent CERK1 phosphorylation, but not MAPK phosphorylation (protoplasts)	31830443
BAK1	A. thaliana	AT4G33430	LRR	RD	bri1-5	K317E	n.d	Kinase-dead mutant confers dominant negative BR phenotype (over-expression)	22253607
BAK1	A. thaliana	AT4G33430	LRR	RD	bri1-301	K317E	protein	Kinase-dead mutant confers dominant negative BR phenotype (over-expression)	28461403
BAK1	A. thaliana	AT4G33430	LRR	RD	bri1-702	K317E	protein	Kinase-dead mutant confers dominant negative BR phenotype (over-expression)	28461403
BIR1	A. thaliana	AT5G48380	LRR	RD	bir1-1	K331E	n.d.	Kinase-dead mutant does not complement loss of BIR1 function	19616764
BKK1	A. thaliana	AT2G13790	LRR	RD	bri1-5	K322E	n.d.	Kinase-dead mutant confers dominant negative BR phenotype (over-expression)	22253607
BRI1	A. thaliana	AT4G39400	LRR	RD	bri1-5	K911E	protein	Kinase-dead mutant fails to complement bri1-5 dwarf phenotype	15894717
BRI1	A. thaliana	AT4G39400	LRR	RD	bri1-5	K911E	protein	Kinase activity required for in vivo BL-dependent phosphorylation of BAK1	18694562
BRI1	A. thaliana	AT4G39400	LRR	RD	Col-0	P1050S	-	bri1-702; weak BR phenotype similar to bri1-5 and partial loss of in vitro autophosphorylation	28461403
BRI1	A. thaliana	AT4G39400	LRR	RD	Col-0	G989I	-	bri1-301; weak BR phenotype	28461403
BRI1	A. thaliana	AT4G39400	LRR	RD	Col-0	R983G	-	bri1-708; BRI1 null phenotype	28461403
BRI1	A. thaliana	AT4G39400	LRR	RD	Col-0	E1056K	-	bri1-703; BRI1 null phenotype	28461403
BRI1	A. thaliana	AT4G39400	LRR	RD	Col-0	D1027N	-	bri1-704; BRI1 null phenotype	28461403
BRI1	A. thaliana	AT4G39400	LRR	RD	Col-0	R983N	-	bri1-8	28461403
BRI1	A. thaliana	AT4G39400	LRR	RD	Col-0	R983Q	-	bri1-108	10938344
BRI1	A. thaliana	AT4G39400	LRR	RD	Col-0	A909T	-	bri1-1; possible ATP-binding mutant, severe BR insensitive phenotype	8754677
CERK1	A. thaliana	AT3G21630	LysM	RD	cerk1-2	K350N	protein	Kinase activity required for chitin-induced oxidative burst	20610395
CERK1	A. thaliana	AT3G21630	LysM	RD	cerk1	ΔRD, K350N	protein	Kinase activity required for Y428 phosphorylation	29396039
CERK1	O. sativa	Os08g0538300	LysM	RD	oscerk1	D418V	protein	Kinase activity required for LPS-induced oxidative burst	29194653
CERK1	O. sativa	Os08g0538300	LysM	RD	oscerk1	D418V	protein	Kinase activity required for chitin elicitor response in suspension culture	24964058
CRK28	A. thaliana	AT4G21400	DUF26	RD	Col-0	K377N	protein	Kinase activity required for reduced stature in Arabidopsis and cell death induced by over-expression in N. benthamiana	27852951
CRK36	A. thaliana	AT4G04490	DUF26	RD	Col-0	K368E		Over-expression of a kinase-dead mutant in Col-0 supresses flg22-induced stomatal closure	29163585
FER	A. thaliana	AT3G51550	Malectin	RD	fer-4	K595R	transcript	Kinase-dead mutant partialls complements seedling growth and RALF1 response, and fully complements of ovule fertilization	29904923
FER	A. thaliana	AT3G51550	Malectin	RD	fer-4	K595R	protein*	Kinase-dead mutant partially complements mechanical responses (surface pH, root tip angle)	25127214
FER	A. thaliana	AT3G51550	Malectin	RD	fer-1	K595R,A,E	protein*	Kinase-dead mutants complement ovule fertilization phenotype	25490905
FER	A. thaliana	AT3G51550	Malectin	RD	fer-4	K595R	protein	Kinase activity not required for scaffolding of FLS2-BAK1 complex (bioRxiv; 10.1101/2020.07.20.212233)	-
HAESA	A. thaliana	AT4G28490	LRR	RD	hae-3 hsl2-3	K711E	proteinb	Kinase activity required for floral organ abscission	26784444
HERK	A. thaliana	AT3G46290	Malectin	RD	herk1 anj	D606N/K608R	-	Kinase-dead complement pollen tube overgrowth phenotype	31867824
LecRK	H. bulbosum	QDJ58010	L-Lectin	RD	-	D512A	n.d.	Kinase-dead mutant not trigger oxidative burst or cell death in N. benthamiana	31712760
LecRK-IX.1	A. thaliana	At5g10530	L-Lectin	RD	Col-0	D459N, R458A/D459A	transcript	Kinase-dead does not induce cell death	26011556
LecRK-IX.2	A. thaliana	At5g65600	L-Lectin	RD	Col-0	D475N, R474A/D475A	transcript	Kinase-dead does not induce cell death	26011556
LecRK-IX.2	A. thaliana	At5g65600	L-Lectin	RD	-	K379R, K477E, D532N	protein	Kinase activity required to trigger cell death in N. benthamiana	28696275
LecRK-S.7	O. sativa	Os02g0459600	L-Lectin	RD	cr‐oslecrk‐S.7	K418E, E560K	n.d.	Kinase activity required for fertility	31833176
LecRK-S.7	O. sativa	Os02g0459600	L-lectin	RD	oslecrk5	K418E	n.d.	Kinase activity required for callose deposition during microsporogenesis	32270203
LORE	A. thaliana	AT1G61380	G-Lectin	RD	lore	K516E, D613V	protein	Kinase activity required to trigger immune responses to 3-OH-C10:0	31922267
LRK1	N. benthamiana	B3XWM9	L-Lectin	RD	-	K314R	protein	Kinase activity required for INF1-induced phosphorylation	18682978
LYK3	M. truncatula	Q6UD73	LysM	RD	-	K349A	n.d.	Kinase activity required for cell death triggered in N. benthamiana after co-infiltration with MtNFP	23750228
MIK2	A. thaliana	AT4G08850	LRR	RD	-	K802A	n.d.	Kinase-dead mutant does not respond to EnFOE following transient expression in N. benthamiana	33253435
NFR1	L. japonicus	Q70KR8	LysM	RD	nfr1-3	K350E	n.d.	Kinase-dead mutant does not complement loss of nodulation in nfr1-3	21265894
NFR5	L. japonicus	Q70KR1	LysM	RD	nfr5-2	K339E	n.d.	Kinase dead mutant complements loss of nodulation in nfr5-2	21265894
NIK1	A. thaliana	AT5G16000	LRR	RD	nik1-1	R340A	protein	Kinase activity not required for suppression of FLS2-BAK1 complex formation; unconventional mutation	31676803
P2K2	A. thaliana	AT3G45430	L-Lectin	RD	pk21-3	D467N,D525N	n.d.	Kinase activity required for response to extracellular ATP (Ca2+ influx)	32345768
PRK2	A. thaliana	AT2G07040	LRR	RD	Col-0	K366R	protein*	Kinase-dead mutant disrupts pollen tube integrity similar to wild-type protein	24136420
PSKR1	A. thaliana	AT2G02220	LRR	RD	r1r2	K762E	transcript	Kinase dead mutant does not complement reduced root elongation phenotype of r1r2	24495073
RPK1	A. thaliana	AT1G69270	LRR	RD	rpk1	K289E	n.d.	Kinase-dead mutant is insensitive to ABA for stomatal closure	31665747
SERK1	A. thaliana	AT1G71830	LRR	RD	bri1-5	K330E	n.d	Kinase-dead mutant confers dominant negative BR phenotype (over-expression)	22253607
SERK2	A. thaliana	AT1G34210	LRR	RD	bri1-5	K333E	n.d	Kinase-dead mutant confers dominant negative BR phenotype (over-expression)	22253607
SERK5	A. thaliana	AT2G13800	LRR	RD	bri1-5	K301E	n.d.	Kinase-dead mutant confers dominant negative BR phenotype (over-expression); Ler allele	26528315
SIF2	A. thaliana	AT1G51850	LRR-Mal	RD	sif2-1	D683N	transcript	Kinase activity required for complementation of anti-bacterial immunity in sif2-1	32327536
SIT1	O. sativa	Os02g0640500	L-Lectin	RD	Col-0	K386E, D842A	protein	Kinase activity required for over-expression induced salt sensitivity in Arabidopsis	24907341
SOBIR1	A. thaliana	AT2G31880	LRR	RD	-	D489N	protein	Kinase activity required to trigger cell death in N. benthamiana	30407725
SOBIR1	A. thaliana	AT2G31880	LRR	RD	-	D489N	-	Kinase activity required to trigger cell death in N. benthamiana	28876174
SOBIR1	A. thaliana	AT2G31880	LRR	RD	Col-0	E407K	-	evr-2; EMS mutant allele characterized by loss of kinase activity	20081191
SRKb	A. lyrata	Q9AVE0	S-locus	RD	rdr6-11	K529R	transcript	Kinase activity require for self-incompatibility response.	19767457
TMS10; SERK4	O. sativa	Os02g0283800	LRR	RD	tms10	K312E	protein	Kinase-dead mutant fails to rescue male fertility defect	29087306
a, Araport 11 (A. thaliana), Rice Annotation Project Database (O. sativa), or Uniprot (all others)
b, n.d., no data; *, assayed by fluorescence microscpoy
